# Identifying essential genes in *Schaalia odontolytica* using a highly-saturated transposon library

**DOI:** 10.1101/2024.07.17.604004

**Authors:** Joseph K. Bedree, Jacob Bourgeois, Pooja Balani, Lujia Cen, Erik L. Hendrickson, Kristopher A. Kerns, Andrew Camilli, Jeffrey S. McLean, Wenyuan Shi, Xuesong He

## Abstract

The unique epibiotic-parasitic relationship between *Nanosynbacter lyticus* type strain TM7x, a member of the newly identified Candidate Phyla Radiation, now referred to as *Patescibacteria*, and its basibiont, *Schaalia odontolytica* strain XH001 (formerly *Actinomyces odontolyticus)*, require more powerful genetic tools for deeper understanding of the genetic underpinnings that mediate their obligate relationship. Previous studies have mainly characterized the genomic landscape of XH001 during or post TM7x infection through comparative genomic or transcriptomic analyses followed by phenotypic analysis. Comprehensive genetic dissection of the pair is currently cumbersome due to the lack of robust genetic tools in TM7x. However, basic genetic tools are available for XH001 and this study expands the current genetic toolset by developing high-throughput transposon insertion sequencing (Tn-seq). Tn-seq was employed to screen for essential genes in XH001 under laboratory conditions. A highly saturated Tn-seq library was generated with nearly 660,000 unique insertion mutations, averaging one insertion every 2-3 nucleotides. 203 genes, 10.5% of the XH001 genome, were identified as putatively essential.
