## Supplementary material for "Identifying essential genes in *Schaalia odontolytica* using a highly-saturated transposon library": Table S1

### Sheet: Sheet1
Strains, Plasmids, and Primers			Relevant Characteristics		References
XH001n			WT, Schaalia odontolytica (naïve strain), KmS		Bor et al. 2018
pMOD-2/Kan215			Replicative plasmid harboring the EZ-Tn5 transposon, KmR, 3.6 Kb		Wu et al. 2014
ME-9F			5'-CTGTCTCTTATACACATCTCAACCCTGA-3'		Wu et al. 2014
ME-9R			5'-CTGTCTCTTATACACATCTCAACCATCA-3'		Wu et al. 2014
Primer 1			EZ-Tn5 PCR1 5’-ATGCAAGCTTGCCAACGACTACGCACTAGCCA-3’		This Study
Primer 2			olj376 Truncated primer sequence: 5’-GTGACTGGAGTTCAGACG-3’		This Study; (Klein et al. 2012, Lazinski et al. 2013)
Primer 3			olj376 5’-GTGACTGGAGTTCAGACGTGTGCTCTTCCGATCTGGGGGGGGGGGGGGGG-3’		(Klein et al. 2012, Lazinski et al. 2013)
Primer 4			EZ-Tn5 PCR 2 F1: 5’-AATGATACGGCGACCACCGAGATCTACACTCTTTCCGGGGACTTATCAGCCAACCTGTTA-3'		This Study
BC1			BC45 AGTCAACA 5'-CAAGCAGAAGACGGCATACGAGATTGTTGACTGTGACTGGAGTTCAGACGTGTGCTCTTCCGATCT-3'		(Klein et al. 2012, Lazinski et al. 2013)
BC2			BC46 AGTTCCGT 5'-CAAGCAGAAGACGGCATACGAGATACGGAACTGTGACTGGAGTTCAGACGTGTGCTCTTCCGATCT-3'		(Klein et al. 2012, Lazinski et al. 2013)
BC3			BC47 ATGTCAGA 5'-CAAGCAGAAGACGGCATACGAGATTCTGACATGTGACTGGAGTTCAGACGTGTGCTCTTCCGATCT-3'		(Klein et al. 2012, Lazinski et al. 2013)
BC4			BC48 CCGTCCCG 5'-CAAGCAGAAGACGGCATACGAGATCGGGACGGGTGACTGGAGTTCAGACGTGTGCTCTTCCGATCT-3'		(Klein et al. 2012, Lazinski et al. 2013)
BC5			BC49 GTCCGCAC 5'-CAAGCAGAAGACGGCATACGAGATGTGCGGACGTGACTGGAGTTCAGACGTGTGCTCTTCCGATCT		(Klein et al. 2012, Lazinski et al. 2013)
BC6			BC50 GTGAAACG 5'CAAGCAGAAGACGGCATACGAGATCGTTTCACGTGACTGGAGTTCAGACGTGTGCTCTTCCGATCT-3'		(Klein et al. 2012, Lazinski et al. 2013)
BC7			BC51 GTGGCCTT 5'-CAAGCAGAAGACGGCATACGAGATAAGGCCACGTGACTGGAGTTCAGACGTGTGCTCTTCCGATCT-3'		(Klein et al. 2012, Lazinski et al. 2013)
BC8			BC52 GTTTCGGT 5'-CAAGCAGAAGACGGCATACGAGATACCGAAACGTGACTGGAGTTCAGACGTGTGCTCTTCCGATCT-3'		(Klein et al. 2012, Lazinski et al. 2013)
BC9			BC53 CGTACGTA 5'-CAAGCAGAAGACGGCATACGAGATTACGTACGGTGACTGGAGTTCAGACGTGTGCTCTTCCGATCT-3'		(Klein et al. 2012, Lazinski et al. 2013)
BC10			BC54 GAGTGGAT 5'-CAAGCAGAAGACGGCATACGAGATATCCACTCGTGACTGGAGTTCAGACGTGTGCTCTTCCGATCT-3'		(Klein et al. 2012, Lazinski et al. 2013)
BC11			BC55 ACTGATAT 5'-CAAGCAGAAGACGGCATACGAGATATATCAGTGTGACTGGAGTTCAGACGTGTGCTCTTCCGATCT		(Klein et al. 2012, Lazinski et al. 2013)
BC12			BC56 ATTCCTTT 5'-CAAGCAGAAGACGGCATACGAGATAAAGGAATGTGACTGGAGTTCAGACGTGTGCTCTTCCGATCT-3'		(Klein et al. 2012, Lazinski et al. 2013)
Custom Sequencing Primer			5’-GCCAACAAGAGCTTCAGGGTTGAGATGTGTATAAGAGACAG-3’		This Study
