## Supplementary material for "Identifying essential genes in *Schaalia odontolytica* using a highly-saturated transposon library": Table S2

### Sheet: XH001_putative_essential_genes
Reference	Locus	PlusSites	MinusSites	Sites	PlusCount	MinusCount	percentPlus	TotalCount	LargestHopContrib	Start	End	Strand	Length	ExpectedCount	DvalGenome	Gene	ProteinID	Product	Note
LLVT01000001.1	APY09_00050	1	0	1	31	0	100	31	100.00% from hop position 9764	9185	10307	-1	1122	37517	0.000826293	prfB	KSW12799.1	peptide chain release factor 2	recognizes the termination signals UGA and UAA during protein translation a specificity which is dependent on amino acid residues residing in loops of the L-shaped tRNA-like molecule of RF2; in some organisms control of PrfB protein levels is maintained through a +1 ribosomal frameshifting mechanism; this protein is similar to release factor 1; Derived by automated computational analysis using ge…
LLVT01000001.1	APY09_00100	1	3	4	16	155	9.357	171	57.89% from hop position 18694	18055	18811	-1	756	25278.8	0.00676456		KSW12809.1	glycosyl transferase family 2	Derived by automated computational analysis using gene prediction method: Protein Homology.
LLVT01000001.1	APY09_00105	0	0	0	0	0		0		18811	19684	-1	873	29191	0		KSW12810.1	glucose-1-phosphate thymidylyltransferase
LLVT01000001.1	APY09_00110	1	0	1	23	0	100	23	100.00% from hop position 20041	19879	21307	1	1428	47748.9	0.000481687		KSW12811.1	dTDP-4-dehydrorhamnose reductase	Derived by automated computational analysis using gene prediction method: Protein Homology.
LLVT01000001.1	APY09_00195	0	0	0	0	0		0		39540	40536	-1	996	33303.8	0		KSW12827.1	UDP-glucose 4-epimerase
LLVT01000001.1	APY09_00240	0	1	1	0	19	0	19	100.00% from hop position 48768	48745	49087	-1	342	11435.7	0.00166147		KSW12835.1	ferredoxin	Derived by automated computational analysis using gene prediction method: Protein Homology.
LLVT01000001.1	APY09_00360	0	3	3	0	317	0	317	52.37% from hop position 82053	81041	82109	-1	1068	35711.3	0.00887673		KSW12854.1	4-hydroxy-3-methylbut-2-enyl diphosphate reductase	Derived by automated computational analysis using gene prediction method: Protein Homology.
LLVT01000001.1	APY09_00435	0	1	1	0	22	0	22	100.00% from hop position 94295	93624	94914	-1	1290	43134.5	0.000510033	eno	KSW12866.1	enolase	catalyzes the formation of phosphoenolpyruvate from 2-phospho-D-glycerate in glycolysis; Derived by automated computational analysis using gene prediction method: Protein Homology.
LLVT01000001.1	APY09_00450	1	6	6	3	146	2.013	149	23.49% from hop position 99430	99374	99977	-1	603	20162.9	0.00738982		KSW12869.1	peptidyl-tRNA hydrolase	Derived by automated computational analysis using gene prediction method: Protein Homology.
LLVT01000001.1	APY09_00480	3	0	3	104	0	100	104	52.88% from hop position 106044	104863	106147	-1	1284	42933.9	0.00242233		KSW12875.1	serine hydroxymethyltransferase	catalyzes the reaction of glycine with 5,10-methylenetetrahydrofolate to form L-serine and tetrahydrofolate; Derived by automated computational analysis using gene prediction method: Protein Homology.
LLVT01000001.1	APY09_00570	0	0	0	0	0		0		132227	133907	-1	1680	56175.1	0		KSW12892.1	glucose-6-phosphate isomerase
LLVT01000001.1	APY09_00590	0	0	0	0	0		0		138454	139933	1	1479	49454.2	0		KSW12896.1	phosphate acetyltransferase
LLVT01000001.1	APY09_00595	2	1	2	37	10	78.723	47	61.70% from hop position 141161	140032	141232	1	1200	40125.1	0.00117134		KSW12897.1	acetate kinase	Derived by automated computational analysis using gene prediction method: Protein Homology.
LLVT01000001.1	APY09_00620	0	0	0	0	0		0		144899	146981	1	2082	69617.1	0	nadE	KSW12902.1	NAD synthetase
LLVT01000001.1	APY09_00740	0	0	0	0	0		0		173741	174038	-1	297	9930.96	0		KSW12926.1	molecular chaperone GroES
LLVT01000001.1	APY09_00805	0	0	0	0	0		0		188118	189387	-1	1269	42432.3	0		KSW12938.1	alanine racemase
LLVT01000001.1	APY09_00870	0	0	0	0	0		0		209370	210723	-1	1353	45241.1	0		KSW12950.1	phosphoglucosamine mutase
LLVT01000001.1	APY09_00900	1	1	2	51	16	76.119	67	76.12% from hop position 215312	214434	215430	-1	996	33303.8	0.00201178		KSW12956.1	DNA-directed RNA polymerase subunit alpha	Derived by automated computational analysis using gene prediction method: Protein Homology.
LLVT01000001.1	APY09_00905	0	0	0	0	0		0		215554	215965	-1	411	13742.8	0		KSW12957.1	30S ribosomal protein S11
LLVT01000001.1	APY09_00915	0	1	1	0	34	0	34	100.00% from hop position 216555	216549	216663	-1	114	3811.89	0.00891947	rpmJ	KSW12958.1	50S ribosomal protein L36	smallest protein in the large subunit; similar to what is found with protein L31 and L33 several bacterial genomes contain paralogs which may be regulated by zinc; the protein from Thermus thermophilus has a zinc-binding motif and contains a bound zinc ion; the proteins in this group have the motif; Derived by automated computational analysis using gene prediction method: Protein Homology.
LLVT01000001.1	APY09_00920	0	0	0	0	0		0		216703	216925	-1	222	7423.14	0		KSW12959.1	translation initiation factor IF-1
LLVT01000001.1	APY09_00930	0	0	0	0	0		0		218162	218741	-1	579	19360.4	0		KSW12961.1	adenylate kinase
LLVT01000001.1	APY09_00935	0	1	1	0	16	0	16	100.00% from hop position 219872	218737	220030	-1	1293	43234.8	0.000370072		KSW12962.1	preprotein translocase subunit SecY	Derived by automated computational analysis using gene prediction method: Protein Homology.
LLVT01000001.1	APY09_00940	0	0	0	0	0		0		220287	220752	-1	465	15548.5	0		KSW12963.1	50S ribosomal protein L15
LLVT01000001.1	APY09_00950	0	0	0	0	0		0		220939	221629	-1	690	23071.9	0		KSW12965.1	30S ribosomal protein S5
LLVT01000001.1	APY09_00955	0	0	0	0	0		0		221657	222029	-1	372	12438.8	0		KSW12966.1	50S ribosomal protein L18
LLVT01000001.1	APY09_00960	0	0	0	0	0		0		222028	222571	-1	543	18156.6	0		KSW12967.1	50S ribosomal protein L6
LLVT01000001.1	APY09_00965	0	0	0	0	0		0		222586	222985	-1	399	13341.6	0		KSW12968.1	30S ribosomal protein S8
LLVT01000001.1	APY09_00970	0	0	0	0	0		0		223047	223233	-1	186	6219.39	0	rpsN	KSW12969.1	30S ribosomal protein S14
LLVT01000001.1	APY09_00975	0	0	0	0	0		0		223236	223782	-1	546	18256.9	0		KSW12970.1	50S ribosomal protein L5
LLVT01000001.1	APY09_00980	0	0	0	0	0		0		223784	224216	-1	432	14445	0		KSW12971.1	50S ribosomal protein L24
LLVT01000001.1	APY09_00985	0	0	0	0	0		0		224219	224588	-1	369	12338.5	0		KSW12972.1	50S ribosomal protein L14
LLVT01000001.1	APY09_00990	0	0	0	0	0		0		224676	224943	-1	267	8927.84	0		KSW12973.1	30S ribosomal protein S17
LLVT01000001.1	APY09_01000	0	0	0	0	0		0		225181	225601	-1	420	14043.8	0		KSW12975.1	50S ribosomal protein L16
LLVT01000001.1	APY09_01005	0	0	0	0	0		0		225606	226416	-1	810	27084.4	0		KSW12976.1	30S ribosomal protein S3
LLVT01000001.1	APY09_01010	0	0	0	0	0		0		226417	226789	-1	372	12438.8	0		KSW12977.1	50S ribosomal protein L22
LLVT01000001.1	APY09_01015	0	0	0	0	0		0		226818	227100	-1	282	9429.4	0		KSW12978.1	30S ribosomal protein S19
LLVT01000001.1	APY09_01020	0	0	0	0	0		0		227116	227953	-1	837	27987.3	0		KSW12979.1	50S ribosomal protein L2
LLVT01000001.1	APY09_01025	0	0	0	0	0		0		227975	228281	-1	306	10231.9	0		KSW12980.1	50S ribosomal protein L23
LLVT01000001.1	APY09_01030	0	0	0	0	0		0		228277	228922	-1	645	21567.2	0		KSW12981.1	50S ribosomal protein L4
LLVT01000001.1	APY09_01035	0	0	0	0	0		0		228924	229590	-1	666	22269.4	0		KSW12982.1	50S ribosomal protein L3
LLVT01000001.1	APY09_01040	0	0	0	0	0		0		229601	229910	-1	309	10332.2	0		KSW12983.1	30S ribosomal protein S10
LLVT01000001.1	APY09_01045	0	0	0	0	0		0		230518	231706	-1	1188	39723.9	0		KSW12984.1	elongation factor Tu
LLVT01000001.1	APY09_01050	0	0	0	0	0		0		231853	233977	-1	2124	71021.4	0	fusA	KSW12985.1	elongation factor G
LLVT01000001.1	APY09_01055	0	2	2	0	135	0	135	82.96% from hop position 234092	234057	234528	-1	471	15749.1	0.00857192		KSW12986.1	30S ribosomal protein S7	Derived by automated computational analysis using gene prediction method: Protein Homology.
LLVT01000001.1	APY09_01060	0	0	0	0	0		0		234527	234902	-1	375	12539.1	0		KSW12987.1	30S ribosomal protein S12
LLVT01000001.1	APY09_01075	1	2	3	18	41	30.508	59	37.29% from hop position 240605	240358	244279	-1	3921	131109	0.000450008		KSW12990.1	DNA-directed RNA polymerase subunit beta'	Derived by automated computational analysis using gene prediction method: Protein Homology.
LLVT01000001.1	APY09_01080	0	0	0	0	0		0		244294	247771	-1	3477	116262	0		KSW12991.1	DNA-directed RNA polymerase subunit beta
LLVT01000001.1	APY09_01155	2	0	2	35	0	100	35	57.14% from hop position 262433	261820	262720	-1	900	30093.8	0.00116303		KSW13003.1	UTP--glucose-1-phosphate uridylyltransferase	Derived by automated computational analysis using gene prediction method: Protein Homology.
LLVT01000001.1	APY09_01195	0	0	0	0	0		0		271251	271968	-1	717	23974.8	0		KSW13010.1	glycoside hydrolase
LLVT01000001.1	APY09_01270	0	0	0	0	0		0		291374	292994	-1	1620	54168.9	0		KSW13024.1	lysine--tRNA ligase
LLVT01000001.1	APY09_01350	0	0	0	0	0		0		308154	309783	-1	1629	54469.8	0	groEL	KSW13039.1	molecular chaperone GroEL
LLVT01000001.1	APY09_01415	0	0	0	0	0		0		323605	324631	-1	1026	34307	0		KSW13049.1	fructose-bisphosphate aldolase
LLVT01000001.1	APY09_01495	0	0	0	0	0		0		344568	345774	-1	1206	40325.7	0		KSW13680.1	UDP-N-acetylmuramyl peptide synthase
LLVT01000001.1	APY09_01515	0	3	3	0	98	0	98	54.08% from hop position 348863	348743	350579	-1	1836	61391.4	0.00159631	dnaK	KSW13068.1	Fe-S protein assembly chaperone HscA	heat shock protein 70; assists in folding of nascent polypeptide chains; refolding of misfolded proteins; utilizes ATPase activity to help fold; co-chaperones are DnaJ and GrpE; multiple copies in some bacteria; Derived by automated computational analysis using gene prediction method: Protein Homology.
LLVT01000001.1	APY09_01710	0	0	0	0	0		0		393196	393829	1	633	21166	0		KSW13105.1	phosphate transport regulator
LLVT01000001.1	APY09_01715	0	0	0	0	0		0		393832	394897	1	1065	35611	0		KSW13106.1	inorganic phosphate transporter
LLVT01000001.1	APY09_01830	3	1	4	275	16	94.502	291	52.58% from hop position 423422	422174	424679	1	2505	83761.2	0.00347416		KSW13125.1	Fe-S oxidoreductase	Derived by automated computational analysis using gene prediction method: Protein Homology.
LLVT01000001.1	APY09_01945	0	1	1	0	23	0	23	100.00% from hop position 448298	447354	450312	-1	2958	98908.4	0.000232538		KSW13147.1	DNA polymerase III subunit gamma/tau	Derived by automated computational analysis using gene prediction method: Protein Homology.
LLVT01000001.1	APY09_02145	1	1	2	26	21	55.319	47	55.32% from hop position 507144	507063	507747	1	684	22871.3	0.00205498		KSW13180.1	Crp/Fnr family transcriptional regulator	Derived by automated computational analysis using gene prediction method: Protein Homology.
LLVT01000001.1	APY09_02330	0	0	0	0	0		0		541562	542840	-1	1278	42733.2	0		KSW13213.1	serine--tRNA ligase
LLVT01000001.1	APY09_02625	0	3	3	0	212	0	212	59.91% from hop position 630357	630288	631629	-1	1341	44839.8	0.00472794		KSW13269.1	hypothetical protein	Derived by automated computational analysis using gene prediction method: Protein Homology.
LLVT01000001.1	APY09_02640	0	0	0	0	0		0		632402	632543	-1	141	4714.7	0		KSW13272.1	50S ribosomal protein L34
LLVT01000001.1	APY09_02645	0	0	0	0	0		0		632992	634441	1	1449	48451.1	0		KSW13273.1	chromosomal replication initiator DnaA
LLVT01000001.1	APY09_02650	0	1	1	0	23	0	23	100.00% from hop position 635633	634850	635987	1	1137	38018.5	0.000604968		KSW13274.1	DNA polymerase III subunit beta	binds the polymerase to DNA and acts as a sliding clamp; Derived by automated computational analysis using gene prediction method: Protein Homology.
LLVT01000001.1	APY09_02660	3	2	5	214	33	86.64	247	66.40% from hop position 637220	637177	637966	1	789	26382.3	0.00936235		KSW13276.1	hypothetical protein	Derived by automated computational analysis using gene prediction method: Protein Homology.
LLVT01000001.1	APY09_02670	5	0	5	493	0	100	493	50.51% from hop position 639984	639273	641298	1	2025	67711.1	0.00728093		KSW13278.1	DNA topoisomerase IV subunit B	Derived by automated computational analysis using gene prediction method: Protein Homology.
LLVT01000001.1	APY09_02675	7	6	10	543	211	72.016	754	27.19% from hop position 643856	641373	644004	1	2631	87974.3	0.00857069		KSW13279.1	DNA gyrase subunit A	Derived by automated computational analysis using gene prediction method: Protein Homology.
LLVT01000001.1	APY09_02720	0	6	6	0	249	0	249	55.02% from hop position 659751	658781	659819	-1	1038	34708.2	0.00717409		KSW13285.1	thioredoxin reductase	Derived by automated computational analysis using gene prediction method: Protein Homology.
LLVT01000001.1	APY09_02730	0	4	4	0	344	0	344	43.02% from hop position 663044	662893	665332	-1	2439	81554.3	0.00421805		KSW13287.1	hypothetical protein	Derived by automated computational analysis using gene prediction method: Protein Homology.
LLVT01000001.1	APY09_02740	3	0	3	384	0	100	384	77.60% from hop position 667433	665999	667529	1	1530	51159.5	0.00750594		KSW13692.1	CCA tRNA nucleotidyltransferase	Derived by automated computational analysis using gene prediction method: Protein Homology.
LLVT01000001.1	APY09_02765	1	0	1	18	0	100	18	100.00% from hop position 673267	672764	673331	-1	567	18959.1	0.000949412		KSW13293.1	single-stranded DNA-binding protein	Derived by automated computational analysis using gene prediction method: Protein Homology.
LLVT01000001.1	APY09_02780	0	1	1	0	29	0	29	100.00% from hop position 676037	675635	676988	1	1353	45241.1	0.000641011		KSW13295.1	replicative DNA helicase	Derived by automated computational analysis using gene prediction method: Protein Homology.
LLVT01000001.1	APY09_03170	0	2	2	0	95	0	95	62.11% from hop position 752799	752752	753454	-1	702	23473.2	0.00404717		KSW13364.1	hypothetical protein	Derived by automated computational analysis using gene prediction method: Protein Homology.
LLVT01000001.1	APY09_03180	1	0	1	23	0	100	23	100.00% from hop position 757137	756922	757885	-1	963	32200.4	0.000714277		KSW13366.1	ribonucleotide-diphosphate reductase subunit beta	B2 or R2 protein; type 1b enzyme; catalyzes the rate-limiting step in dNTP synthesis; converts nucleotides to deoxynucleotides; forms a homodimer and then a multimeric complex with NrdE; Derived by automated computational analysis using gene prediction method: Protein Homology.
LLVT01000001.1	APY09_03785	1	0	1	29	0	100	29	100.00% from hop position 906755	905910	907104	1	1194	39924.5	0.000726371		KSW13474.1	DNA polymerase III subunit delta'	Derived by automated computational analysis using gene prediction method: Protein Homology.
LLVT01000001.1	APY09_03895	0	0	0	0	0		0		931167	932625	1	1458	48752	0		KSW13495.1	cysteine--tRNA ligase
LLVT01000001.1	APY09_03950	0	0	0	0	0		0		943093	945562	1	2469	82557.4	0		KSW13505.1	NDP-hexose 4-ketoreductase
LLVT01000001.1	APY09_04010	1	0	1	108	0	100	108	100.00% from hop position 968990	967786	969445	1	1659	55473	0.00194689		KSW13515.1	OfeT family oxidase-dependent iron (Fe2+) transporter	Derived by automated computational analysis using gene prediction method: Protein Homology.
LLVT01000001.1	APY09_04015	0	0	0	0	0		0		969501	970134	1	633	21166	0		KSW13516.1	amino acid ABC transporter substrate-binding protein
LLVT01000001.1	APY09_04020	0	0	0	0	0		0		970270	971590	1	1320	44137.6	0		KSW13517.1	hypothetical protein
LLVT01000001.1	APY09_04025	1	0	1	32	0	100	32	100.00% from hop position 972813	971611	972877	1	1266	42332	0.00075593		KSW13518.1	ABC transporter permease	Derived by automated computational analysis using gene prediction method: Protein Homology.
LLVT01000001.1	APY09_04030	1	1	2	21	20	51.22	41	51.22% from hop position 974010	972882	974070	1	1188	39723.9	0.00103213		KSW13710.1	cell division protein FtsX	Derived by automated computational analysis using gene prediction method: Protein Homology.
LLVT01000001.1	APY09_04135	0	0	0	0	0		0		999755	1000325	1	570	19059.4	0		KSW13537.1	GTP cyclohydrolase I
LLVT01000001.1	APY09_04590	0	0	0	0	0		0		1115191	1116205	1	1014	33905.7	0		KSW13619.1	geranylgeranyl pyrophosphate synthase
LLVT01000001.1	APY09_04680	0	0	0	0	0		0		1131654	1132743	1	1089	36413.5	0		KSW13634.1	UDP-N-acetylenolpyruvoylglucosamine reductase
LLVT01000001.1	APY09_04710	1	1	2	25	33	43.103	58	56.90% from hop position 1137349	1136748	1137549	1	801	26783.5	0.00216551		KSW13639.1	antitermination protein NusG	Derived by automated computational analysis using gene prediction method: Protein Homology.
LLVT01000001.1	APY09_04715	0	0	0	0	0		0		1137710	1138142	1	432	14445	0		KSW13640.1	50S ribosomal protein L11
LLVT01000001.1	APY09_04720	1	0	1	191	0	100	191	100.00% from hop position 1138879	1138211	1138919	1	708	23673.8	0.00806799		KSW13641.1	50S ribosomal protein L1	Derived by automated computational analysis using gene prediction method: Protein Homology.
LLVT01000001.1	APY09_04730	0	0	0	0	0		0		1139934	1140315	1	381	12739.7	0		KSW13643.1	50S ribosomal protein L7
LLVT01000002.1	APY09_04880	0	0	0	0	0		0		8159	10001	1	1842	61592	0		KSW10814.1	methionine--tRNA ligase
LLVT01000002.1	APY09_04930	4	0	4	169	0	100	169	32.54% from hop position 22941	21981	23472	1	1491	49855.4	0.0033898		KSW10823.1	hypothetical protein	Derived by automated computational analysis using gene prediction method: Protein Homology.
LLVT01000002.1	APY09_04965	0	3	3	0	89	0	89	50.56% from hop position 34291	33926	35483	1	1557	52062.3	0.00170949	guaA	KSW10830.1	GMP synthetase	contains glutamine-hydrolyzing domain and glutamine amidotransferase; GMP-binding domain; functions to produce GMP from XMP in the IMP pathway; Derived by automated computational analysis using gene prediction method: Protein Homology.
LLVT01000002.1	APY09_05160	0	0	0	0	0		0		72834	73809	1	975	32601.6	0		KSW10866.1	4-diphosphocytidyl-2C-methyl-D-erythritol kinase
LLVT01000002.1	APY09_05205	1	0	1	54	0	100	54	100.00% from hop position 82726	81803	82775	1	972	32501.3	0.00166147		KSW10874.1	ribose-phosphate pyrophosphokinase	catalyzes the formation of 5-phospho-alpha-D-ribose 1-phosphate from D-ribose 5-phosphate and ATP; Derived by automated computational analysis using gene prediction method: Protein Homology.
LLVT01000002.1	APY09_05215	0	0	0	0	0		0		83630	84749	1	1119	37416.7	0		KSW10876.1	mannose-1-phosphate guanylyltransferase
LLVT01000002.1	APY09_05245	0	1	1	0	15	0	15	100.00% from hop position 90292	90230	91361	-1	1131	37817.9	0.000396637		KSW10882.1	sodium:proton antiporter	Derived by automated computational analysis using gene prediction method: Protein Homology.
LLVT01000002.1	APY09_05465	3	2	5	48	36	57.143	84	25.00% from hop position 149796	149176	150376	-1	1200	40125.1	0.00209345		KSW10924.1	glycosyl transferase family 1	Derived by automated computational analysis using gene prediction method: Protein Homology.
LLVT01000002.1	APY09_05470	0	6	6	0	403	0	403	41.19% from hop position 151650	150368	151718	-1	1350	45140.7	0.00892763		KSW10925.1	polysaccharide biosynthesis protein	Derived by automated computational analysis using gene prediction method: Protein Homology.
LLVT01000002.1	APY09_05475	1	5	6	72	186	27.907	258	27.91% from hop position 151759	151714	152614	-1	900	30093.8	0.00857319		KSW10926.1	LicD family protein	Derived by automated computational analysis using gene prediction method: Protein Homology.
LLVT01000002.1	APY09_05480	0	6	6	0	170	0	170	32.94% from hop position 153402	152645	153503	-1	858	28689.5	0.00592552		KSW10927.1	LicD family protein	Derived by automated computational analysis using gene prediction method: Protein Homology.
LLVT01000002.1	APY09_05490	2	7	9	45	448	9.128	493	40.57% from hop position 155036	154530	156360	-1	1830	61190.8	0.00805677		KSW10929.1	MarR family transcriptional regulator	Derived by automated computational analysis using gene prediction method: Protein Homology.
LLVT01000002.1	APY09_05500	0	0	0	0	0		0		158036	159200	-1	1164	38921.4	0		KSW10931.1	glycosyl transferase family 1
LLVT01000002.1	APY09_05505	0	0	0	0	0		0		159317	160415	1	1098	36714.5	0		KSW10932.1	glycosyl transferase family 1
LLVT01000002.1	APY09_05510	3	0	3	121	0	100	121	43.80% from hop position 160756	160411	161404	1	993	33203.5	0.00364419		KSW10933.1	glycosyl transferase family 2	Derived by automated computational analysis using gene prediction method: Protein Homology.
LLVT01000002.1	APY09_05515	0	0	0	0	0		0		161505	162357	1	852	28488.8	0		KSW10934.1	nucleoside-diphosphate sugar epimerase
LLVT01000002.1	APY09_05520	1	0	1	28	0	100	28	100.00% from hop position 163413	162361	164224	1	1863	62294.2	0.00044948		KSW10935.1	rhamnan synthesis protein F	Derived by automated computational analysis using gene prediction method: Protein Homology.
LLVT01000002.1	APY09_05535	0	0	0	0	0		0		166821	167676	1	855	28589.1	0		KSW10938.1	ABC transporter
LLVT01000002.1	APY09_05540	1	0	1	74	0	100	74	100.00% from hop position 168877	167675	168968	1	1293	43234.8	0.00171158		KSW10939.1	ABC transporter ATP-binding protein	Derived by automated computational analysis using gene prediction method: Protein Homology.
LLVT01000002.1	APY09_05565	0	0	0	0	0		0		174391	175399	1	1008	33705.1	0		KSW10943.1	dTDP-glucose 4,6-dehydratase
LLVT01000002.1	APY09_05570	0	0	0	0	0		0		175457	176378	1	921	30796	0		KSW11270.1	glycosyl transferase family 2
LLVT01000002.1	APY09_05835	0	1	1	0	54	0	54	100.00% from hop position 232192	232121	233540	-1	1419	47447.9	0.00113809		KSW10991.1	sodium:proton antiporter	Derived by automated computational analysis using gene prediction method: Protein Homology.
LLVT01000002.1	APY09_05845	0	0	0	0	0		0		233884	234340	1	456	15247.5	0		KSW10992.1	ribose 5-phosphate isomerase
LLVT01000002.1	APY09_05855	1	0	1	108	0	100	108	100.00% from hop position 237413	236615	238295	1	1680	56175.1	0.00192256		KSW10994.1	arginine--tRNA ligase	Derived by automated computational analysis using gene prediction method: Protein Homology.
LLVT01000002.1	APY09_06075	0	0	0	0	0		0		290687	292076	1	1389	46444.8	0		KSW11035.1	glycine--tRNA ligase
LLVT01000002.1	APY09_06100	0	0	0	0	0		0		298018	299992	1	1974	66005.8	0		KSW11040.1	DNA primase
LLVT01000002.1	APY09_06140	1	0	1	17	0	100	17	100.00% from hop position 308818	308133	309351	1	1218	40727	0.000417414		KSW11048.1	mannose-6-phosphate isomerase	Derived by automated computational analysis using gene prediction method: Protein Homology.
LLVT01000002.1	APY09_06245	0	1	1	0	39	0	39	100.00% from hop position 331206	329866	331372	1	1506	50357	0.00077447		KSW11066.1	glutamate--tRNA ligase	Derived by automated computational analysis using gene prediction method: Protein Homology.
LLVT01000002.1	APY09_06270	0	0	0	0	0		0		336163	336901	-1	738	24676.9	0		KSW11068.1	IclR family transcriptional regulator
LLVT01000002.1	APY09_06285	0	0	0	0	0		0		339249	340575	1	1326	44338.2	0		KSW11071.1	UDP-N-acetylglucosamine 1-carboxyvinyltransferase
LLVT01000002.1	APY09_06310	0	0	0	0	0		0		344126	345263	1	1137	38018.5	0		KSW11075.1	D-alanine--D-alanine ligase
LLVT01000002.1	APY09_06350	1	1	2	80	54	59.701	134	59.70% from hop position 350507	349927	350539	1	612	20463.8	0.00654815		KSW11080.1	ATP-dependent Clp protease proteolytic subunit	Derived by automated computational analysis using gene prediction method: Protein Homology.
LLVT01000002.1	APY09_06355	0	0	0	0	0		0		350538	351183	1	645	21567.2	0	clpP	KSW11081.1	ATP-dependent Clp protease proteolytic subunit
LLVT01000002.1	APY09_06405	0	0	0	0	0		0		360423	363135	-1	2712	90682.7	0	valS	KSW11090.1	valine--tRNA ligase
LLVT01000002.1	APY09_06440	1	0	1	96	0	100	96	100.00% from hop position 371848	371790	372768	1	978	32702	0.0029356		KSW11097.1	DNA polymerase III subunit delta	Derived by automated computational analysis using gene prediction method: Protein Homology.
LLVT01000002.1	APY09_06595	0	0	0	0	0		0		407648	408746	1	1098	36714.5	0		KSW11125.1	peptide chain release factor 1
LLVT01000002.1	APY09_06715	0	0	0	0	0		0		431253	432354	-1	1101	36814.8	0		KSW11146.1	tryptophan--tRNA ligase
LLVT01000002.1	APY09_06725	0	0	0	0	0		0		434884	435688	1	804	26883.8	0		KSW11148.1	electron transfer flavoprotein subunit beta
LLVT01000002.1	APY09_06730	0	0	0	0	0		0		435689	436667	1	978	32702	0		KSW11149.1	electron transporter
LLVT01000002.1	APY09_06795	7	0	7	246	0	100	246	27.24% from hop position 448939	447718	450649	1	2931	98005.6	0.00251006		KSW11159.1	leucine--tRNA ligase	Derived by automated computational analysis using gene prediction method: Protein Homology.
LLVT01000002.1	APY09_06880	6	0	6	219	0	100	219	48.86% from hop position 467293	465193	474421	-1	9228	308562	0.000709744		KSW11175.1	ACP S-malonyltransferase	Derived by automated computational analysis using gene prediction method: Protein Homology.
LLVT01000002.1	APY09_06885	6	5	11	319	135	70.264	454	32.60% from hop position 475332	474465	476022	-1	1557	52062.3	0.00872032		KSW11176.1	methylmalonyl-CoA carboxyltransferase	Derived by automated computational analysis using gene prediction method: Protein Homology.
LLVT01000002.1	APY09_06890	5	3	7	147	83	63.913	230	25.65% from hop position 476720	476018	477812	-1	1794	59987	0.00383416		KSW11177.1	carboxylate--amine ligase	Derived by automated computational analysis using gene prediction method: Protein Homology.
LLVT01000002.1	APY09_06900	0	0	0	0	0		0		479001	480684	1	1683	56275.5	0		KSW11179.1	ABC transporter ATP-binding protein
LLVT01000002.1	APY09_06980	0	0	0	0	0		0		497560	498307	1	747	24977.9	0		KSW11194.1	HAD family hydrolase
LLVT01000002.1	APY09_07080	0	0	0	0	0		0		518584	519826	1	1242	41529.5	0		KSW11212.1	signal recognition particle-docking protein FtsY
LLVT01000002.1	APY09_07160	0	0	0	0	0		0		533958	534786	1	828	27686.3	0		KSW11228.1	elongation factor Ts
LLVT01000002.1	APY09_07165	0	0	0	0	0		0		534916	535627	1	711	23774.1	0	pyrH	KSW11229.1	uridylate kinase
LLVT01000002.1	APY09_07170	0	0	0	0	0		0		535665	536223	1	558	18658.2	0		KSW11230.1	ribosome-recycling factor
LLVT01000002.1	APY09_07195	0	1	1	0	23	0	23	100.00% from hop position 540258	539356	540628	1	1272	42532.6	0.000540762		KSW11234.1	1-deoxy-D-xylulose 5-phosphate reductoisomerase	Derived by automated computational analysis using gene prediction method: Protein Homology.
LLVT01000002.1	APY09_07205	1	0	1	34	0	100	34	100.00% from hop position 543063	541990	543157	1	1167	39021.7	0.000871311		KSW11294.1	4-hydroxy-3-methylbut-2-en-1-yl diphosphate synthase	Derived by automated computational analysis using gene prediction method: Protein Homology.
LLVT01000002.1	APY09_07220	0	0	0	0	0		0		544284	546093	1	1809	60488.6	0		KSW11238.1	proline--tRNA ligase
LLVT01000002.1	APY09_07320	0	0	0	0	0		0		565617	566703	1	1086	36313.2	0		KSW11256.1	phenylalanine--tRNA ligase subunit alpha
LLVT01000002.1	APY09_07325	9	0	9	426	0	100	426	44.84% from hop position 568007	566704	569353	1	2649	88576.2	0.00480942		KSW11257.1	phenylalanine--tRNA ligase subunit beta	Derived by automated computational analysis using gene prediction method: Protein Homology.
LLVT01000002.1	APY09_07355	0	0	0	0	0		0		574820	576083	1	1263	42231.7	0		KSW11263.1	tyrosine--tRNA ligase
LLVT01000003.1	APY09_07420	0	0	0	0	0		0		10187	11633	1	1446	48350.8	0		KSW10335.1	Fe-S cluster assembly protein SufB
LLVT01000003.1	APY09_07425	0	0	0	0	0		0		11632	12823	1	1191	39824.2	0		KSW10336.1	ABC transporter permease
LLVT01000003.1	APY09_07430	0	0	0	0	0		0		12839	13592	1	753	25178.5	0	sufC	KSW10337.1	Fe-S cluster assembly ATPase SufC
LLVT01000003.1	APY09_07435	1	0	1	17	0	100	17	100.00% from hop position 13854	13597	14875	1	1278	42733.2	0.000397817		KSW10338.1	cysteine desulfurase	Derived by automated computational analysis using gene prediction method: Protein Homology.
LLVT01000003.1	APY09_07440	1	0	1	16	0	100	16	100.00% from hop position 15357	14913	15390	1	477	15949.7	0.00100315		KSW10339.1	nitrogen fixation protein NifU	Derived by automated computational analysis using gene prediction method: Protein Homology.
LLVT01000003.1	APY09_07650	0	0	0	0	0		0		59492	60056	1	564	18858.8	0		KSW10376.1	elongation factor P
LLVT01000003.1	APY09_07715	0	0	0	0	0		0		73616	74174	1	558	18658.2	0		KSW10389.1	guanylate kinase
LLVT01000003.1	APY09_07725	2	0	2	80	0	100	80	73.75% from hop position 75012	74478	75708	1	1230	41128.2	0.00194514		KSW10391.1	phosphopantothenoylcysteine decarboxylase	Derived by automated computational analysis using gene prediction method: Protein Homology.
LLVT01000003.1	APY09_07730	5	7	12	106	190	35.811	296	20.61% from hop position 76042	75704	76892	1	1188	39723.9	0.00745144		KSW10392.1	S-adenosylmethionine synthetase	catalyzes the formation of S-adenosylmethionine from methionine and ATP; methionine adenosyltransferase; Derived by automated computational analysis using gene prediction method: Protein Homology.
LLVT01000003.1	APY09_07845	0	0	0	0	0		0		101430	103011	1	1581	52864.8	0		KSW10415.1	UDP-N-acetylmuramoylalanyl-D-glutamate--2, 6-diaminopimelate ligase
LLVT01000003.1	APY09_07850	3	0	3	363	0	100	363	53.72% from hop position 103204	103090	104644	1	1554	51962	0.00698587		KSW10416.1	ribosome-associated GTPase EngA	Derived by automated computational analysis using gene prediction method: Protein Homology.
LLVT01000003.1	APY09_07940	1	0	1	35	0	100	35	100.00% from hop position 120909	120871	121117	-1	246	8225.65	0.00425498		KSW10678.1	preprotein translocase subunit SecG	Derived by automated computational analysis using gene prediction method: Protein Homology.
LLVT01000003.1	APY09_07945	0	0	0	0	0		0		121279	122056	-1	777	25981	0		KSW10433.1	triosephosphate isomerase
LLVT01000003.1	APY09_07955	0	1	1	0	15	0	15	100.00% from hop position 123729	123357	124365	-1	1008	33705.1	0.000445037		KSW10435.1	glyceraldehyde-3-phosphate dehydrogenase	Derived by automated computational analysis using gene prediction method: Protein Homology.
LLVT01000003.1	APY09_07960	0	0	0	0	0		0		124569	125553	-1	984	32902.6	0		KSW10436.1	sporulation protein
LLVT01000003.1	APY09_08035	0	3	3	0	209	0	209	77.03% from hop position 147196	147163	147805	-1	642	21466.9	0.0097359		KSW10679.1	dephospho-CoA kinase	Derived by automated computational analysis using gene prediction method: Protein Homology.
LLVT01000003.1	APY09_08060	0	0	0	0	0		0		154534	155125	-1	591	19761.6	0		KSW10454.1	transcriptional regulator
LLVT01000003.1	APY09_08125	1	0	1	15	0	100	15	100.00% from hop position 168589	166526	169235	-1	2709	90582.4	0.000165595		KSW10463.1	alanine--tRNA ligase	Derived by automated computational analysis using gene prediction method: Protein Homology.
LLVT01000003.1	APY09_08130	0	0	0	0	0		0		169355	169979	-1	624	20865.1	0		KSW10464.1	30S ribosomal protein S4
LLVT01000003.1	APY09_08180	1	0	1	29	0	100	29	100.00% from hop position 180749	180265	182095	-1	1830	61190.8	0.000473928		KSW10474.1	aspartate--tRNA(Asp/Asn) ligase	Derived by automated computational analysis using gene prediction method: Protein Homology.
LLVT01000003.1	APY09_08205	0	0	0	0	0		0		189211	190564	-1	1353	45241.1	0		KSW10478.1	histidine--tRNA ligase
LLVT01000003.1	APY09_08265	0	1	1	0	42	0	42	100.00% from hop position 202368	202317	203220	-1	903	30194.1	0.001391		KSW10490.1	pyridoxal biosynthesis lyase PdxS	with PdxT forms pyridoxal 5'-phosphate from glutamine, either ribose 5-phosphate or ribulose 5-phosphate, and either glyceraldehyde 3-phosphate or dihydroxyacetone phosphate; Derived by automated computational analysis using gene prediction method: Protein Homology.
LLVT01000003.1	APY09_08370	0	0	0	0	0		0		222316	224350	-1	2034	68012.1	0	thrS	KSW10511.1	threonine--tRNA ligase
LLVT01000003.1	APY09_08375	0	1	1	0	46	0	46	100.00% from hop position 224483	224422	225448	-1	1026	34307	0.00134084		KSW10512.1	GNAT family acetyltransferase	Derived by automated computational analysis using gene prediction method: Protein Homology.
LLVT01000003.1	APY09_08380	0	0	0	0	0		0		225551	226829	-1	1278	42733.2	0		KSW10513.1	carboxylate--amine ligase
LLVT01000003.1	APY09_08455	0	1	1	0	41	0	41	100.00% from hop position 243305	241888	243790	-1	1902	63598.3	0.000644671		KSW10522.1	1-deoxy-D-xylulose-5-phosphate synthase	Derived by automated computational analysis using gene prediction method: Protein Homology.
LLVT01000003.1	APY09_08525	7	0	7	388	0	100	388	27.06% from hop position 260044	257814	260283	1	2469	82557.4	0.00469976		KSW10536.1	DNA topoisomerase IV	Derived by automated computational analysis using gene prediction method: Protein Homology.
LLVT01000003.1	APY09_08550	0	0	0	0	0		0		265216	267337	-1	2121	70921.1	0		KSW10541.1	DNA topoisomerase IV subunit B
LLVT01000003.1	APY09_08725	0	2	2	0	41	0	41	56.10% from hop position 314340	313727	314438	-1	711	23774.1	0.00172456		KSW10571.1	nicotinate-nucleotide adenylyltransferase	Derived by automated computational analysis using gene prediction method: Protein Homology.
LLVT01000003.1	APY09_08745	0	0	0	0	0		0		318475	318733	-1	258	8626.9	0		KSW10575.1	50S ribosomal protein L27
LLVT01000003.1	APY09_08750	0	0	0	0	0		0		318767	319088	-1	321	10733.5	0		KSW10576.1	50S ribosomal protein L21
LLVT01000003.1	APY09_08795	0	0	0	0	0		0		334945	335668	-1	723	24175.4	0		KSW10585.1	ribonuclease III
LLVT01000003.1	APY09_08810	0	0	0	0	0		0		336967	337438	-1	471	15749.1	0		KSW10588.1	pantetheine-phosphate adenylyltransferase
LLVT01000003.1	APY09_08870	0	0	0	0	0		0		351007	351202	-1	195	6520.33	0		KSW10598.1	50S ribosomal protein L35
LLVT01000003.1	APY09_08900	0	0	0	0	0		0		354688	358231	-1	3543	118469	0		KSW10604.1	DNA polymerase III subunit alpha
LLVT01000003.1	APY09_08915	3	2	5	69	75	47.917	144	26.39% from hop position 359892	359848	360430	-1	582	19460.7	0.00739954		KSW10607.1	cell division protein DivIVA	Derived by automated computational analysis using gene prediction method: Protein Homology.
LLVT01000003.1	APY09_08935	0	1	1	0	32	0	32	100.00% from hop position 363224	362312	363566	-1	1254	41930.7	0.000763163		KSW10610.1	cell division protein FtsZ	Derived by automated computational analysis using gene prediction method: Protein Homology.
LLVT01000003.1	APY09_08945	0	2	2	0	168	0	168	66.07% from hop position 365596	364640	366032	-1	1392	46545.1	0.0036094		KSW10612.1	UDP-N-acetylmuramate--alanine ligase	Derived by automated computational analysis using gene prediction method: Protein Homology.
LLVT01000003.1	APY09_08950	0	3	3	0	139	0	139	71.94% from hop position 366629	366024	367149	-1	1125	37617.3	0.00369511		KSW10613.1	UDP-N-acetylglucosamine--N-acetylmuramyl- (pentapeptide) pyrophosphoryl-undecaprenol N-acetylglucosamine transferase	Derived by automated computational analysis using gene prediction method: Protein Homology.
LLVT01000003.1	APY09_08960	1	0	1	17	0	100	17	100.00% from hop position 369213	368464	369910	-1	1446	48350.8	0.000351597	murD	KSW10615.1	UDP-N-acetylmuramoylalanine--D-glutamate ligase	UDP-N-acetylmuramoylalanine--D-glutamate ligase; involved in peptidoglycan biosynthesis; cytoplasmic; catalyzes the addition of glutamate to the nucleotide precursor UDP-N-acetylmuramoyl-L-alanine during cell wall formation; Derived by automated computational analysis using gene prediction method: Protein Homology.
LLVT01000003.1	APY09_08965	0	0	0	0	0		0		369906	370992	-1	1086	36313.2	0		KSW10616.1	phospho-N-acetylmuramoyl-pentapeptide- transferase
LLVT01000003.1	APY09_08970	0	0	0	0	0		0		370988	372386	-1	1398	46745.7	0		KSW10617.1	UDP-N-acetylmuramoyl-tripeptide--D-alanyl-D- alanine ligase
LLVT01000003.1	APY09_08975	0	0	0	0	0		0		372403	374137	-1	1734	57980.8	0		KSW10618.1	penicillin-binding protein
LLVT01000003.1	APY09_09045	0	0	0	0	0		0		387738	388419	1	681	22771	0		KSW10631.1	LexA family transcriptional regulator
LLVT01000003.1	APY09_09140	0	0	0	0	0		0		408387	409065	-1	678	22670.7	0		KSW10648.1	ABC transporter
LLVT01000003.1	APY09_09145	1	4	5	47	193	19.583	240	34.17% from hop position 409134	409066	410275	-1	1209	40426	0.00593677		KSW10649.1	multidrug ABC transporter substrate-binding protein	Derived by automated computational analysis using gene prediction method: Protein Homology.
LLVT01000003.1	APY09_09150	0	1	1	0	17	0	17	100.00% from hop position 411228	410302	411493	-1	1191	39824.2	0.000426876		KSW10650.1	multidrug ABC transporter substrate-binding protein	Derived by automated computational analysis using gene prediction method: Protein Homology.
LLVT01000003.1	APY09_09210	1	0	1	28	0	100	28	100.00% from hop position 423274	422424	425229	-1	2805	93792.4	0.000298532		KSW10662.1	translation initiation factor IF-2	Derived by automated computational analysis using gene prediction method: Protein Homology.
LLVT01000003.1	APY09_09215	0	7	7	0	249	0	249	24.90% from hop position 426662	425697	426726	-1	1029	34407.3	0.00723684		KSW10663.1	transcription elongation factor NusA	Derived by automated computational analysis using gene prediction method: Protein Homology.
LLVT01000004.1	APY09_09500--APY09_09505_ig	0	0	0	0	0		0		34159	34274		115	3845.32	0		N/A	N/A
LLVT01000004.1	APY09_09505	0	0	0	0	0		0		34274	34541	1	267	8927.84	0		KSW10231.1	hypothetical protein
LLVT01000004.1	APY09_09610--APY09_09615_ig	0	0	0	0	0		0		44008	44123		115	3845.32	0		N/A	N/A
LLVT01000004.1	APY09_09615	0	0	0	0	0		0		44123	44390	1	267	8927.84	0		KSW10252.1	hypothetical protein
LLVT01000004.1	APY09_09715	2	2	4	56	31	64.368	87	40.23% from hop position 82027	81766	82048	1	282	9429.4	0.00922646		KSW10271.1	integration host factor	Derived by automated computational analysis using gene prediction method: Protein Homology.
LLVT01000004.1	APY09_09775	0	0	0	0	0		0		97022	98366	-1	1344	44940.1	0		KSW10282.1	nicotinate phosphoribosyltransferase
LLVT01000004.1	APY09_09930	0	0	0	0	0		0		131440	131974	-1	534	17855.7	0		KSW10308.1	dihydrofolate reductase
LLVT01000004.1	APY09_09935	0	0	0	0	0		0		131970	132774	-1	804	26883.8	0		KSW10309.1	thymidylate synthase
LLVT01000004.1	APY09_09965	0	0	0	0	0		0		139052	141386	1	2334	78043.3	0		KSW10315.1	DNA ligase
LLVT01000004.1	APY09_09980	0	0	0	0	0		0		142978	144484	1	1506	50357	0		KSW10318.1	glutamyl-tRNA amidotransferase
LLVT01000004.1	APY09_09985	0	0	0	0	0		0		144483	145980	1	1497	50056.1	0		KSW10319.1	glutamyl-tRNA amidotransferase
